# Preliminary Characterization of Phage-like Particles from the Male-Killing Mollicute *Spiroplasma poulsonii* (an Endosymbiont of *Drosophila*)

**DOI:** 10.1101/2021.12.09.471767

**Authors:** Paulino Ramirez, Justin C. Leavitt, Jason J. Gill, Mariana Mateos

**Author notes:** University of Texas Health Science Center-San Antonio, San Antonio, TX, USA. **Author contributions:** Conceived and designed the analysis: PR, JCL, JJG, MM Collected the data: PR, JCL, JJG Contributed materials, data or analysis tools: PR, JCL, JJG, MM Performed the analyses and interpreted the results: PR, JCL, JJG, MM, Wrote the paper: PR, MM Edited the paper: PR, MM, JCL, JJG. **Data Availability Statement** The raw sequence data used for the present study are available at NCBI under Project Number PRJNA545743; BioSamples SAMN11919470, SAMN11919470, SAMN23459927; and SRA SRR17050036, SRR17063333, SRR17065466. Assembled and annotated contigs are available at NCBI under GenBank Accession Nos. OL689226-OL689230 and OL778852.

## Abstract

Bacteriophages are vastly abundant, diverse, and influential, but with few exceptions (e.g. the Proteobacteria genera *Wolbachia* and *Hamiltonella*), the role of phages in heritable bacteria-arthropod interactions, which are ubiquitous and diverse, remains largely unexplored. Despite prior studies documenting phage-like particles in the mollicute *Spiroplasma* associated with *Drosophila* flies, genomic sequences of such phage are lacking, and their effects on the *Spiroplasma*-*Drosophila* interaction have not been comprehensively characterized. We used a density step gradient to isolate phage-like particles from the male-killing bacterium *Spiroplasma poulsonii* (strains NSRO and MSRO-Br) harbored by *Drosophila melanogaster*. Isolated particles were subjected to DNA sequencing, assembly, and annotation. Several lines of evidence suggest that we recovered phage-like particles of similar features (shape, size, DNA content) to those previously reported in *Drosophila*-associated *Spiroplasma* strains. We recovered three ∼19 kb phage-like contigs (two in NSRO and one in MSRO-Br) containing 21–24 open reading frames, a read-alignment pattern consistent with circular permutation, and terminal redundancy (at least in NSRO). Although our results do not allow us to distinguish whether these phage-like contigs represent infective phage-like particles capable of transmitting their DNA to new hosts, their encoding of several typical phage genes suggests that they are at least remnants of functional phage. We also recovered two smaller non-phage-like contigs encoding a known *Spiroplasma* toxin (Ribosome Inactivating Protein; RIP), and an insertion element, suggesting that they are packaged into particles. Substantial homology of our particle-derived contigs was found in the genome assemblies of members of the *Spiroplasma poulsonii* clade.
