## Supplementary material for "Preliminary Characterization of Phage-like Particles from the Male-Killing Mollicute *Spiroplasma poulsonii* (an Endosymbiont of *Drosophila*)": Dataset S1

### Sheet: Orignal_SPAdes_assembly_MSRO-Br
Supporting Dataset S1. Four contigs from the MSRO-BR particle extraction that had blast hits to Spiroplasma, but whose coverage was extremely low.
Sequence Name	Mapped Reads	Length	GC%	Sequence
NODE_18_length_468_cov_0.459834	4	467	26.9	GTGAAAGAAAGTAAACTTTGACAACCTATTAATGATAGAAAGCAATCTGCTTGTAATGATAACTTAATTTATAATGCTATTTTAAAAACTAGATTATGAATGGATAGATTATCAGGTGGGACAATTTCAGATAAAATTAATAAAAAAGATTTGTTTCCTTGAGTAAAAAAAGATAATACTGGTTTAATTGAATATGATAAATGATTAAGTTATATTCAATCGGCTTGTTTATTAGCAGTTATAAATTGATATTTACCAAAAGGAGTTAATGATTTAACTGGTAGTGCTTCATTTTCACAAGGTGGTGTAGCATATTCACAAACTAATGACCCAGAAGCAAATGAAAATATTACTCGTGATGTTAAAAATGCTTTAAAATTAGCAGGTGAAATAATTGAT…
NODE_28_length_343_cov_0.402542	3	343	18.1	ACTTTATTAGCAGAGAATTTAGGTAATAAATCAATAATAAATAAATTTGTTAATTTAATTAATAAGGTTAACAAATTTGCTTCATATTATTCTAATCCGCTACAAAAAATTACAAATAAGATTGAAGATATTTATAAATGATTAGATCCATTTACTTATTTAGATTTAATTAAAAAAGGTCATAAAAAAGAAATACAACAAATATTAAGTCAATTAGAAAAAGATAATAATATTAAAAATAGAGAACAATTTAAAAAAGAAAATTATCTAAATACTAATTGACAACCTTTAAATAGTAGTTGACTTGATAGTGGTATGTTTAATATTACAAATAAATTAACT
NODE_38_length_296_cov_0.539683	4	212	22	ATGAATAAAAGATACGTATTAATAATGAAATATAATAATTTGTTTGATAAAACAACTATTTTTAAAACAGATTTTTTTTATACATTAGAAGAAGCGAGGATTACTGCTAATGTTGAAAATGAAAATCATTGATTAACAACTATTATTGATTTAGAAGATAGAAATATTAATATCAAAAAATGAGGTAAATTAGTATGTGAAAAGATGAAA
NODE_65_length_259_cov_0.572368	2	232	25.1	GGGTTACATAACAATAATACAAATATTAAGACCTGGAATAATCAACAGTTAGTTGTTCCACGTTATAGTTTATTAATTGATAATTATTTGTATCAGCGTTATAATGGCGAGATTTATTTGACAAAAACAAAACTGTCACTTAATGAAAAAACAAATTTAATTACAAATTTGAAAAAGGAAGGAGTTTTAATTGATTTATTAGAATCTTCCAAAGCACTTAAGTTTATTTAA
