## Supplementary material for "Preliminary Characterization of Phage-like Particles from the Male-Killing Mollicute *Spiroplasma poulsonii* (an Endosymbiont of *Drosophila*)": Dataset S2

### Sheet: Legend
Supporting Dataset S2. Annotations of the particle-derived phage-like contigs (NSRO-P1, NSRO-P2, Contig3, IS5, and MSRO-P1). Each contig is in a separate sheet. ORFs were predicted and annotated using RastK software. ORFs were then manually annotated with HHPred to elucidate potential function of ORF products. HHPred predictions are described in notes with probability, accession ID and name.
Gene ID is the ORF
Location	Contig coordinates
Strand	Direction of the ORFs
Product	ORF Product annotaion from HHPred and RastK
Notes	Meta data regarding the product annoataion.

### Sheet: NSRO-P1
Gene ID	Location	Strand	Product	Notes
peg.6	737..862	+	hypothetical protein
peg.7	952..1125	+	hypothetical protein
peg.8	1127..1264	+	hypothetical protein
peg.9	1267..1689	+	Single-stranded DNA-binding protein
peg.10	1670..2326	+	DNA helicase/nuclease	HHPred 99.3% 6PPU_A UvrD/REP helicase, HHPred 99.3% COG2887 RecB family exonuclease
peg.11	2310..2984	+	ERF family protein	possible RecT-like recombination protein
peg.12	2984..3481	+	Holliday junction resolvase	HHPred 99.8% 4KTW_A RuvC endonuclease
peg.13	3486..3674	+	hypothetical protein
peg.14	3667..3876	+	hypothetical protein
peg.15	3895..4224	-	hypothetical membrane protein	HHPred 85.2% COG4238 Lpp
peg.16	4302..4907	-	hypothetical membrane protein	Phobius 3 TMDs
peg.17	4923..5891	-	head-tail connector	HHPred 5A21_D SP1 gp15 head-tail connector 72.9%
peg.18	5881..6798	-	hypothetical protein
peg.19	6805..8205	-	capsid protein	HHPred 5L35_C P22 major capsid 60.5%
peg.20	8221..8682	-	hypothetical protein	HHPred 86% 6H9M_C Coiled-coil domain-containing protein
peg.21	8977..9981	+	hypothetical secreted protein	SignalP SP1 cleavage 0.794
peg.22	9941..10522	+	hypothetical membrane protein	Phobius TRANSMEM 24-43
peg.23	10550..13753	-	hypothetical protein
peg.24	13757..15148	-	portal	HHPred 2JES_E SPP1 portal protein 98.4%
peg.25	15141..15419	-	hypothetical protein
peg.26	15419..16879	-	terminase large subunit	HHPred 3CPE_A T4 TerL gp17 100%
peg.27	16872..17270	-	terminase small subunit	HHPred P22 TerS 3P9A_H 77.3%
peg.28	17549..18886	+	transposase	HHPred 100% COG3328 IS285; Transposase

### Sheet: NSROP-2
Gene ID	Location	Strand	Product	Notes
peg.29	454..693	+	hypothetical protein CDS
peg.30	984..1163	+	hypothetical protein CDS
peg.31	1212..1328	+	hypothetical protein CDS
peg.32	1384..1572	+	hypothetical protein CDS
peg.33	1575..1712	+	hypothetical protein CDS
peg.34	1715..2416	+	hypothetical protein CDS
peg.35	2418..3347	+	Recombinational DNA repair protein RecT (prophage associated) CDS	HHPred PF03837.16 RecT ; RecT family 100
peg.36	3341..3832	+	Holliday junction resolvase CDS	HHPred 99.76% 4KTW_A RuvC endonuclease
peg.37	3836..4012	+	hypothetical protein CDS
peg.38	4038..4367	-	hypothetical protein CDS
peg.39	4445..5077	-	hypothetical protein CDS
peg.40	5080..6282	-	head-tail connector CDS	HHPred 5A21_C SPP1 head-tail connector 83.1%
peg.41	6272..7189	-	hypothetical protein CDS
peg.42	7196..8566	-	capsid protein CDS	HHPred 5L35_C P22 major capsid 94.52% ; PF05215.15 Spiralin 67.74%
peg.43	8582..9043	-	hypothetical protein CDS
peg.44	9326..9853	+	hypothetical protein CDS
peg.45	10172..10315	+	hypothetical protein CDS
peg.46	10335..10853	+	hypothetical protein CDS
peg.47	10881..14102	-	hypothetical protein CDS
peg.48	14106..15386	-	portal CDS	HHPred 2JES_E SPP1 portal protein 99.0%
peg.49	15478..15651	-	hypothetical protein CDS
peg.50	15651..17111	-	terminase large subunit CDS	HHPred 3CPE_A T4 TerL gp17 100%
peg.51	17104..17502	-	hypothetical protein CDS	HHPred P22 TerS 3P9A_H 64.4%
peg.52	17758..19098	+	Putative Transposase / UPF0236 hypothetical protein CDS	HHPred 99.5% 6XGW_A5; Transposase

### Sheet: Contig 3
Gene ID	Location	Strand	Product	Notes
peg.1	2..1702	+	hypothetical protein CDS
peg.2	1734..2246	+	hypothetical protein CDS
peg.3	2258..3748	-	Ribosome Inactivating Protein CDS

### Sheet: IS5
Gene ID	Location	Strand	Product	Notes
Contig4	1129..1140	-	Inverted Repeat	Inverted Repeat
Contig4	277..1112	-	transposase CDS	cl21562 DDE endonuclease transposase; possible translational frameshift
Contig4	173..184	+	Inverted Repeat	Inverted Repeat

### Sheet: MSRO-Br-P1
Gene ID	Location	Strand	Product	Notes
peg.1	19202..19441	+	hypothetical protein CDS
peg.2	17566..18741	+	Putative transposase CDS	HHPred COG2826 Tra8; IS30 family 99.95%
peg.3	17037..17435	-	terminase small subunit CDS	HHPred 3P9A_E HHPred P22 TerS 3P9A_H 57.65%
peg.4	15584..17044	-	terminase large subunit CDS	HHPred 3CPE_A T4 TerL gp17 100%
peg.5	15306..15584	-	hypothetical protein CDS
peg.6	13922..15313	-	portal CDS	HHPred 2JES_E SPP1 portal protein 98.4%
peg.7	10703..13918	-	hypothetical protein CDS
peg.8	10157..10675	+	hypothetical protein CDS	SignalP SP1 cleavage ;
peg.9	9133..10137	+	hypothetical protein CDS	SignalP SP1 cleavage
peg.10	8377..8838	-	hypothetical protein CDS	HHPred 6H9M_A Coiled-coil domain-containing protein 81.67%
peg.11	6991..8361	-	capsid protein CDS	HHPred 5L35_C P22 major capsid 35.9%
peg.12	5358..6953	-	hypothetical protein CDS
peg.13	4167..5345	-	head-tail connector CDS	HHPred 5A21_C gp6-like head-tail connector protein 54.01%
peg.14	3549..4154	-	hypothetical protein CDS	Phobius 3 TMDs
peg.15	3137..3475	-	hypothetical protein CDS	HHPred COG4238 Lpp 86.35%
peg.16	2887..3117	+	hypothetical protein CDS
peg.17	2727..2915	+	hypothetical protein CDS
peg.18	2225..2722	+	Holliday junction resolvase CDS	HHPred 4KTW_B RuvC endonuclease 99.83%
peg.19	1308..2231	+	Recombinational DNA repair protein RecT (prophage associated) CDS	HHPred PF03837.15 RecT ; RecT family 99.98
peg.20	605..1306	+	hypothetical protein CDS
peg.21	465..602	+	hypothetical protein CDS
peg.22	242..463	+	hypothetical protein CDS
