## Supplementary material for "Preliminary Characterization of Phage-like Particles from the Male-Killing Mollicute *Spiroplasma poulsonii* (an Endosymbiont of *Drosophila*)": Dataset S4

### Sheet: Sheet1
Supporting Dataset S4. Coverage of the NSROP-1, NSROP-2, Contig3, IS5 and MSROP-1 contigs by published RNAseq reads. RNAseq read coverage, raw and RPKM, for NSRO and MSRO ORFs are shown in separate sheets.
	Total Reads	MSRO-P1	IS5	NSROP-1	NSROP-2	Contig 3			MSRO-P1	IS5	NSROP-1	NSROP-2	Contig 3
Culture 1	20119771	19775	8037	6300	15825	1451			19715	1266	18936	19148	1491
Culture 2	18539145	25032	8169	6244	22230	847			19.715	1.266	18.936	19.148	1.491
Culture 3	20218519	20591	5603	5304	17806	869
Hemolymph 1	25813934	22476	4154	8817	15824	2278
Hemolymph 2	22144664	17363	3845	7353	11836	1849
Hemolymph 3	15806878	13142	1832	4811	9704	1178
Average Counts
	Total Reads	MSRO-P1	IS5	NSROP-1	NSROP-2	Contig 3
Culture	1.96258e+07	1110.75	370.414	303.138	948.768	53.7897
Hemolymph	2.12552e+07	830.873	154.174	329.034	585.96	83.1955
Average Counts
	Total Reads	MSRO-P1	IS5	NSROP-1	NSROP-2	Contig 3
Culture	1.96258e+07	21799.3	7269.67	5949.33	18620.3	1055.67
Hemolymph	2.12552e+07	17660.3	3277	6993.67	12454.7	1768.33
			Reads per million per Kilobase of contig
	Total Reads	Per Million Scaling	MSRO-P1	IS5	NSROP-1	NSROP-2	Contig 3
Culture 1	20119771	20.1198	49.8536	315.528	16.536	41.0769	48.369
Culture 2	18539145	18.5391	68.4871	348.053	17.7863	62.6219	30.6419
Culture 3	20218519	20.2185	51.6573	218.896	13.8537	45.9932	28.8266
Hemolymph 1	25813934	25.8139	44.164	127.11	18.0376	32.0139	59.1864
Hemolymph 2	22144664	22.1447	39.7703	137.149	17.5351	27.9134	56.0003
Hemolymph 3	15806878	15.8069	42.1715	91.5473	16.0732	32.0613	49.9829
	Average Reads per million per Kilobase of contig
	MSRO-P1	IS5	NSROP-1	NSROP-2	Contig 3
Culture	56.666	294.159	16.0586	49.8973	35.9458
Hemolymph	42.0352	118.602	17.2153	30.6629	55.0565
	NSROP-1	NSROP-2	Contig 3	IS5	MSRO-P1
Culture	16.0586	49.8973	35.9458	294.159	56.666
Hemolymph	17.2153	30.6629	55.0565	118.602	42.0352

### Sheet: Temp Sheet
		Raw Reads
	Total Reads	MSRO-Br-P1	IS5	NSRO-P1	NSRO-P2	Contig 3			MSRO-Br-P1	IS5	NSRO-P1	NSRO-P2	Contig 3
Culture 1	20119771	19775	8037	6300	15825	3644		Length in bp	19715	1266	18936	19148	3805
Culture 2	18539145	25032	8169	6244	22230	2800		Length in kbp	19.715	1.266	18.936	19.148	3.805
Culture 3	20218519	20591	5603	5304	17806	2221
Hemolymph 1	25813934	22476	4154	8817	15824	4667
Hemolymph 2	22144664	17363	3845	7353	11836	3625
Hemolymph 3	15806878	13142	1832	4811	9704	2398
Average Counts
	Total Reads	MSRO-Br-P1	IS5	NSRO-P1	NSRO-P2	Contig 3
Culture	1.96258e+07	21799.3	7269.67	5949.33	18620.3	1055.67
Hemolymph	2.12552e+07	17660.3	3277	6993.67	12454.7	1768.33
	Reads per million per Kilobase of Contig
	Total Reads	Per Million Scaling	MSRO-Br-P1	IS5	NSRO-P1	NSRO-P2	Contig 3
Culture 1	20119771	20.1198	49.8536	315.528	16.536	41.0769	47.5993
Culture 2	18539145	18.5391	68.4871	348.053	17.7863	62.6219	39.693
Culture 3	20218519	20.2185	51.6573	218.896	13.8537	45.9932	28.8699
Hemolymph 1	25813934	25.8139	44.164	127.11	18.0376	32.0139	47.5148
Hemolymph 2	22144664	22.1447	39.7703	137.149	17.5351	27.9134	43.0214
Hemolymph 3	15806878	15.8069	42.1715	91.5473	16.0732	32.0613	39.8702
	Average Reads per million per Kilobase of Contig
	MSRO-Br-P1	IS5	NSRO-P1	NSRO-P2	Contig 3
Culture	56.666	294.159	16.0586	49.8973	38.7207
Hemolymph	42.0352	118.602	17.2153	30.6629	43.4688
	NSROP-1	NSROP-2	Contig 3	IS5	MSRO-P1
Culture	16.0586	49.8973	35.9458	294.159	56.666
Hemolymph	17.2153	30.6629	55.0565	118.602	42.0352
	Culture	Hemolymph
NSROP-1	16.0586	17.2153
NSROP-2	49.8973	30.6629
Contig 3	35.9458	55.0565
IS5	294.159	118.602
MSRO-P1	56.666	42.0352

### Sheet: NSRO ORF - Raw Reads
Name	db_xref	Document Name	Culture_1	Culture_2	Culture_3	Average Culture	Hemolymph_1	Hemolymph_2	Hemolymph_3	Average Hemolymph
hypothetical protein CDS	peg.1	Contig3	266.5	300.5	246	271	102.5	62	78	80.8333
hypothetical protein CDS	peg.2	Contig3	1811	1573	1024.5	1469.5	2245	1663	1079.5	1662.5
Ribosome Inactivating Protein CDS	peg.3	Contig3	1565.5	926.5	950.5	1147.5	2317.5	1900	1240.5	1819.33
transposase CDS	xx	NSRO-IS5	7649	7638	5290	6859	3913	3499	1755	3055.67
hypothetical protein CDS	peg.6	NSRO-P1	77.5	83.5	68	76.3333	152.5	98	78.5	109.667
hypothetical protein CDS	peg.7	NSRO-P1	16	21.5	20.5	19.3333	27.5	19.5	23.5	23.5
hypothetical protein CDS	peg.8	NSRO-P1	11.5	8.5	16	12	5	8.5	0	4.5
Single-stranded DNA-binding protein CDS	peg.9	NSRO-P1	21.5	18	16	18.5	4.5	3	2	3.16667
DNA helicase/nuclease CDS	peg.10	NSRO-P1	22	35.5	18	25.1667	3.5	1	2.5	2.33333
ERF family protein CDS	peg.11	NSRO-P1	68	46.5	27	47.1667	104.5	74.5	40.5	73.1667
Holliday junction resolvase CDS	peg.12	NSRO-P1	44	52.5	48.5	48.3333	11	13.5	7.5	10.6667
hypothetical protein CDS	peg.13	NSRO-P1	28	22.5	15	21.8333	2	1	2.5	1.83333
hypothetical protein CDS	peg.14	NSRO-P1	55	46	40	47	17.5	10	10	12.5
hypothetical membrane protein CDS	peg.15	NSRO-P1	456	645	584.5	561.833	1346.5	976.5	642.5	988.5
hypothetical membrane protein CDS	peg.16	NSRO-P1	47	99	62.5	69.5	48	22	37.5	35.8333
head-tail connector CDS	peg.17	NSRO-P1	95.5	115.5	90	100.333	96.5	42	76.5	71.6667
hypothetical protein CDS	peg.18	NSRO-P1	30	28	42.5	33.5	34.5	30.5	11.5	25.5
capsid protein CDS	peg.19	NSRO-P1	403.5	602.5	399.5	468.5	601	300	393.5	431.5
hypothetical protein CDS	peg.20	NSRO-P1	325.5	330.5	242	299.333	644.5	356	374.5	458.333
hypothetical secreted protein CDS	peg.21	NSRO-P1	1604	984	893	1160.33	3965	4282.5	2075	3440.83
hypothetical membrane protein CDS	peg.22	NSRO-P1	266.5	164	141.5	190.667	325	167.5	212	234.833
hypothetical protein CDS	peg.23	NSRO-P1	1603	1756.5	1518.5	1626	643	444	373.5	486.833
portal CDS	peg.24	NSRO-P1	397.5	462.5	400.5	420.167	209	152.5	119.5	160.333
hypothetical protein CDS	peg.25	NSRO-P1	106.5	107.5	97.5	103.833	22	14	15	17
terminase large subunit CDS	peg.26	NSRO-P1	271	215.5	234.5	240.333	217.5	124	117.5	153
terminase small subunit CDS	peg.27	NSRO-P1	35.5	34	27.5	32.3333	40.5	17.5	15.5	24.5
transposase CDS	peg.28	NSRO-P1	44	59	52	51.6667	4	2	5	3.66667
Recombinational DNA repair protein RecT (prophage associated) CDS	GO:0006259	NSRO-P2	592	869	705	722	377.5	244	162.5	261.333
hypothetical protein CDS	peg.29	NSRO-P2	216	264	240	240	79	61	63	67.6667
hypothetical protein CDS	peg.30	NSRO-P2	671	1291	1230.5	1064.17	542.5	346	272.5	387
hypothetical protein CDS	peg.31	NSRO-P2	215.5	384	276	291.833	140.5	65	29	78.1667
hypothetical protein CDS	peg.32	NSRO-P2	94.5	117.5	94	102	27.5	21	16.5	21.6667
hypothetical protein CDS	peg.33	NSRO-P2	46.5	66.5	57.5	56.8333	8	6.5	4.5	6.33333
hypothetical protein CDS	peg.34	NSRO-P2	190	246	200.5	212.167	15	15	3	11
hypothetical protein CDS	peg.36	NSRO-P2	253	267.5	243.5	254.667	147	108.5	72	109.167
hypothetical protein CDS	peg.37	NSRO-P2	123.5	119.5	103	115.333	18.5	22	5	15.1667
hypothetical protein CDS	peg.38	NSRO-P2	3354	5874	4776.5	4668.17	4840	3663.5	2927	3810.17
hypothetical protein CDS	peg.39	NSRO-P2	489.5	655.5	528	557.667	61	63.5	55	59.8333
hypothetical protein CDS	peg.40	NSRO-P2	534	696.5	510.5	580.333	409	295	251.5	318.5
hypothetical protein CDS	peg.41	NSRO-P2	395.5	537.5	408.5	447.167	307.5	273	180.5	253.667
hypothetical protein CDS	peg.42	NSRO-P2	2153.5	2981.5	2130.5	2421.83	3053	2250	2174	2492.33
hypothetical protein CDS	peg.43	NSRO-P2	473.5	570	362	468.5	1056	841	711	869.333
hypothetical protein CDS	peg.44	NSRO-P2	222	262	211	231.667	231	329	120	226.667
hypothetical protein CDS	peg.45	NSRO-P2	124	167.5	137	142.833	11	14.5	10	11.8333
hypothetical protein CDS	peg.46	NSRO-P2	524	609	378	503.667	553.5	381.5	254	396.333
hypothetical protein CDS	peg.47	NSRO-P2	1322.5	1518	1305	1381.83	821	536.5	443	600.167
hypothetical protein CDS	peg.48	NSRO-P2	604	702.5	619.5	642	447.5	327.5	213	329.333
hypothetical protein CDS	peg.49	NSRO-P2	26.5	36.5	27.5	30.1667	12.5	7.5	4.5	8.16667
Phage capsid protein CDS	peg.50	NSRO-P2	543	686	546	591.667	388	298.5	192	292.833
hypothetical protein CDS	peg.51	NSRO-P2	229	296.5	218	247.833	188.5	83	200.5	157.333
UPF0236 hypothetical protein CDS	peg.52	NSRO-P2	378	461	403	414	67	70	44	60.3333

### Sheet: NSRO ORF - RPKM
Name	db_xref	Document Name	Culture_1	Culture_2	Culture_3	Average Culture	Hemolymph_1	Hemolymph_2	Hemolymph_3	Average Hemolymph
hypothetical protein CDS	peg.1	Contig3	5038.35	4899.76	5114.43	5017.51	1949.8	1481.25	2666.48	2032.51
hypothetical protein CDS	peg.2	Contig3	113526	85044.4	70625.5	89732.1	141602	131740	122364	131902
Ribosome Inactivating Protein CDS	peg.3	Contig3	33765.3	17234.6	22544.5	24514.8	50293.7	51786.6	48380.1	50153.4
transposase CDS	xx	NSRO-IS5	293883	253098	223510	256830	151271	169887	121927	147695
hypothetical protein CDS	peg.6	NSRO-P1	19780	18380.2	19085.6	19081.9	39162.5	31608	36228.2	35666.2
hypothetical protein CDS	peg.7	NSRO-P1	2957.1	3427.08	4166.5	3516.89	5113.93	4554.35	7853.55	5840.61
hypothetical protein CDS	peg.8	NSRO-P1	2679.87	1708.34	4100.22	2829.48	1172.36	2503.12	0	1225.16
Single-stranded DNA-binding protein CDS	peg.9	NSRO-P1	1634.53	1180.23	1337.66	1384.14	344.23	288.22	274.94	302.463
DNA helicase/nuclease CDS	peg.10	NSRO-P1	1076.84	1498.64	968.89	1181.46	172.37	61.86	221.27	151.833
ERF family protein CDS	peg.11	NSRO-P1	3239.67	1910.66	1414.58	2188.3	5009.38	4485.32	3488.98	4327.89
Holliday junction resolvase CDS	peg.12	NSRO-P1	2841.31	2923.91	3444.13	3069.78	714.72	1101.66	875.75	897.377
hypothetical protein CDS	peg.13	NSRO-P1	4764.22	3301.83	2806.7	3624.25	342.4	215.02	769.18	442.2
hypothetical protein CDS	peg.14	NSRO-P1	8422.46	6075.37	6736.08	7077.97	2696.44	1935.18	2769.03	2466.88
hypothetical membrane protein CDS	peg.15	NSRO-P1	44437.2	54210.1	62637.9	53761.7	132027	120254	113216	121832
hypothetical membrane protein CDS	peg.16	NSRO-P1	2494.14	4531.03	3647.32	3557.5	2562.95	1475.34	3598.37	2545.55
head-tail connector CDS	peg.17	NSRO-P1	3169.39	3305.92	3284.62	3253.31	3222.37	1761.44	4590.76	3191.52
hypothetical protein CDS	peg.18	NSRO-P1	1050.93	845.96	1637.24	1178.04	1216.04	1350.2	728.45	1098.23
capsid protein CDS	peg.19	NSRO-P1	9261.92	11927.6	10084.3	10424.6	13880.6	8702.11	16332.5	12971.7
hypothetical protein CDS	peg.20	NSRO-P1	22657.1	19841	18524.2	20340.8	45139	31314.8	47136.5	41196.8
hypothetical secreted protein CDS	peg.21	NSRO-P1	51325.6	27155.9	31423.3	36634.9	127658	173170	120060	140296
hypothetical membrane protein CDS	peg.22	NSRO-P1	14725.5	7815.47	8598.05	10379.7	18068.9	11695.9	21181.7	16982.2
hypothetical protein CDS	peg.23	NSRO-P1	16089.3	15205.1	16760.6	16018.3	6493.66	5631.6	6778.68	6301.31
portal CDS	peg.24	NSRO-P1	9183.19	9215.25	10174.9	9524.45	4858.23	4452.17	4992.02	4767.47
hypothetical protein CDS	peg.25	NSRO-P1	12275.5	10686.6	12358.5	11773.6	2551.47	2039.23	3126.33	2572.34
terminase large subunit CDS	peg.26	NSRO-P1	5965.06	4091.02	5676.22	5244.1	4817.04	3449.16	4676.65	4314.28
terminase small subunit CDS	peg.27	NSRO-P1	2861.22	2363.42	2437.4	2554.01	3284.38	1782.41	2258.95	2441.91
transposase CDS	peg.28	NSRO-P1	1057.53	1223.01	1374.4	1218.31	96.73	60.75	217.3	124.927
hypothetical protein CDS	peg.29	NSRO-P2	28942.6	30508.9	35364.4	31605.3	10650.9	10329	15264.3	12081.4
hypothetical protein CDS	peg.30	NSRO-P2	119880	198924	241755	186853	97521.1	78116.9	88032.1	87890
hypothetical protein CDS	peg.31	NSRO-P2	59232.1	91029	83423.8	77895	38856.3	22577.1	14413.2	25282.2
hypothetical protein CDS	peg.32	NSRO-P2	16079.2	17242.9	17588.7	16970.3	4708.06	4515.43	5076.56	4766.68
hypothetical protein CDS	peg.33	NSRO-P2	10836	13365.2	14735.2	12978.8	1875.78	1914.15	1896.19	1895.37
hypothetical protein CDS	peg.34	NSRO-P2	8703.86	9719.24	10100.5	9507.87	691.39	868.35	248.5	602.747
hypothetical protein CDS	peg.36	NSRO-P2	16536.8	15079.7	17502.5	16373	9667.71	8962.02	8509.71	9046.48
hypothetical protein CDS	peg.37	NSRO-P2	22438.3	18725.3	20579.3	20581	3381.97	5051.16	1642.65	3358.59
hypothetical protein CDS	peg.38	NSRO-P2	326847	493690	511873	444137	474573	451153	515770	480498
hypothetical protein CDS	peg.39	NSRO-P2	24868.2	28721.3	29498.3	27695.9	3118.15	4076.72	5052.5	4082.46
hypothetical protein CDS	peg.40	NSRO-P2	14274.8	16058	15007.1	15113.3	11000.9	9965.47	12156.8	11041.1
hypothetical protein CDS	peg.41	NSRO-P2	13854.8	16239.4	15736.8	15277	10838.6	12085.4	11433.6	11452.5
hypothetical protein CDS	peg.42	NSRO-P2	50513	60315.9	54955.4	55261.4	72054.4	66693.9	92208.2	76985.5
hypothetical protein CDS	peg.43	NSRO-P2	32959	34219	27709.8	31629.3	73959.4	73976.8	89490.1	79142.1
hypothetical protein CDS	peg.44	NSRO-P2	13521.2	13762.6	14132.4	13805.4	14156.3	25322.3	13215.8	17564.8
hypothetical protein CDS	peg.45	NSRO-P2	27692	32261.7	33645.3	31199.7	2471.73	4092.11	4038.17	3534
hypothetical protein CDS	peg.46	NSRO-P2	32468.3	32545	25756.8	30256.7	34508.1	29872.3	28458.6	30946.3
hypothetical protein CDS	peg.47	NSRO-P2	13199.8	13067.1	14323.6	13530.2	8244.97	6766.83	7995.13	7668.98
hypothetical protein CDS	peg.48	NSRO-P2	15162.9	15210.1	17102.5	15825.2	11303.6	10389.7	9668.92	10454.1
hypothetical protein CDS	peg.49	NSRO-P2	4897.7	5818.06	5589.21	5434.99	2324.51	1751.67	1503.87	1860.02
Phage capsid protein CDS	peg.50	NSRO-P2	11952.1	13022.9	13216.3	12730.4	8593.16	8303.01	7641.85	8179.34
hypothetical protein CDS	peg.51	NSRO-P2	18456.9	20610.4	19321.9	19463.1	15286.6	8453.69	29220.6	17653.6
UPF0236 hypothetical protein CDS	peg.52	NSRO-P2	9064.81	9534.69	10627.8	9742.43	1616.65	2121.34	1907.97	1881.99
Recombinational DNA repair protein RecT (prophage associated) CDS	GO:0006259	NSRO-P2	20470.8	25916.2	26808.5	24398.5	13134.2	10662.2	10160.6	11319

### Sheet: MSRO ORF - Raw Reads
Name	db_xref	Document Name	Culture_1	Culture_2	Culture_3	Average Culture	Hemolymph_1	Hemolymph_2	Hemolymph_3	Average Hemolymph
transposase CDS	NA	MSRO-Br-IS5	7649	7638	5290	6859	3913	3499	1755	3055.67
hypothetical protein CDS	peg.1	MSRO-BR-P1	198	247	223	222.667	94	68	65	75.6667
Putative transposase CDS	peg.2	MSRO-BR-P1	95	88	78	87	60	58	29	49
terminase small subunit CDS	peg.3	MSRO-BR-P1	133.5	164.5	114.5	137.5	119	77.5	145	113.833
terminase large subunit CDS	peg.4	MSRO-BR-P1	813	896.5	780.5	830	601.5	422.5	304.5	442.833
hypothetical protein CDS	peg.5	MSRO-BR-P1	131.5	141	123	131.833	34.5	21.5	19.5	25.1667
portal CDS	peg.6	MSRO-BR-P1	1003	1167	1022	1064	654.5	479.5	332.5	488.833
hypothetical protein CDS	peg.7	MSRO-BR-P1	3285.5	3667.5	3172	3375	1607	1054	839.5	1166.83
hypothetical protein CDS	peg.8	MSRO-BR-P1	1502	1529	958	1329.67	1702.5	1223	999.5	1308.33
hypothetical protein CDS	peg.9	MSRO-BR-P1	2095.5	1542.5	1408	1682	4095	4110	2193.5	3466.17
hypothetical protein CDS	peg.10	MSRO-BR-P1	797	898	604	766.333	1690.5	1196	1085.5	1324
capsid protein CDS	peg.11	MSRO-BR-P1	2340	3195.5	2247	2594.17	3379.5	2415	2393	2729.17
hypothetical protein CDS	peg.12	MSRO-BR-P1	346.5	314.5	247	302.667	86	96	53.5	78.5
head-tail connector CDS	peg.13	MSRO-BR-P1	123	134.5	105	120.833	25.5	34.5	29	29.6667
hypothetical protein CDS	peg.14	MSRO-BR-P1	461	592	513	522	87.5	68.5	67	74.3333
hypothetical protein CDS	peg.15	MSRO-BR-P1	3616	6174	5121	4970.33	6016	4550.5	3501	4689.17
hypothetical protein CDS	peg.16	MSRO-BR-P1	82	73	62	72.3333	20.5	13.5	11	15
hypothetical protein CDS	peg.17	MSRO-BR-P1	111	97.5	85.5	98	16	18	6.5	13.5
Holliday junction resolvase CDS	peg.18	MSRO-BR-P1	200.5	214	196.5	203.667	111.5	79.5	48	79.6667
Recombinational DNA repair protein RecT (prophage associated) CDS	peg.19	MSRO-BR-P1	587.5	866.5	705	719.667	376.5	244	162	260.833
hypothetical protein CDS	peg.20	MSRO-BR-P1	191	244	202.5	212.5	16	15	3	11.3333
hypothetical protein CDS	peg.21	MSRO-BR-P1	48.5	64.5	65	59.3333	11.5	13	1.5	8.66667
hypothetical protein CDS	peg.22	MSRO-BR-P1	348	582	518.5	482.833	230	117.5	59	135.5

### Sheet: MSRO ORF - RPKM
Name	db_xref	Document Name	Culture_1	Culture_2	Culture_3	Culture Average	Hemolymph_1	Hemolymph_2	Hemolymph_3	Hemolymph Average
transposase CDS	NA	MSRO-Br-IS5	349361	298891	265098	304450	187391	210345	148676	182137
hypothetical protein CDS	peg.1	MSRO-BR-P1	31539.1	33708.9	38973.5	34740.5	15699.3	14256.5	19204	16386.6
Putative transposase CDS	peg.2	MSRO-BR-P1	3088.25	2450.95	2782.04	2773.75	2045.07	2481.62	1748.55	2091.75
terminase small subunit CDS	peg.3	MSRO-BR-P1	12791	13503.7	12036.7	12777.1	11954.7	9773.35	25768.2	15832.1
terminase large subunit CDS	peg.4	MSRO-BR-P1	21273.3	20098.3	22407.8	21259.8	16502.5	14551	14778.3	15277.3
hypothetical protein CDS	peg.5	MSRO-BR-P1	18018.4	16552.9	18491.7	17687.7	4956.55	3877.47	4955.86	4596.63
portal CDS	peg.6	MSRO-BR-P1	27545.9	27459.4	30795.5	28600.3	18846.7	17332.6	16937.2	17705.5
hypothetical protein CDS	peg.7	MSRO-BR-P1	39055.4	37351.9	41370.7	39259.3	20029.2	16490.7	18509.4	18343.1
hypothetical protein CDS	peg.8	MSRO-BR-P1	110636	96493.7	77423.7	94851.3	131487	118570	136554	128870
hypothetical protein CDS	peg.9	MSRO-BR-P1	79710.8	50271.1	58764.1	62915.3	163325	205774	154760	174620
hypothetical protein CDS	peg.10	MSRO-BR-P1	65949.6	63663.9	54836.6	61483.4	146669	130258	166601	147842
capsid protein CDS	peg.11	MSRO-BR-P1	65249	76341.4	68745	70111.8	98805.1	88632.8	123764	103734
hypothetical protein CDS	peg.12	MSRO-BR-P1	8299.77	6454.26	6491.42	7081.82	2159.88	3026.59	2376.89	2521.12
head-tail connector CDS	peg.13	MSRO-BR-P1	3988.29	3736.52	3735.52	3820.11	866.94	1472.38	1744.11	1361.14
hypothetical protein CDS	peg.14	MSRO-BR-P1	29082	31996.9	35507.5	32195.5	5787.62	5687.65	7839.54	6438.27
hypothetical protein CDS	peg.15	MSRO-BR-P1	407778	596521	633623	545974	711332	675420	732286	706346
hypothetical protein CDS	peg.16	MSRO-BR-P1	13570.5	10350.7	11257.8	11726.4	3557.18	2940.6	3376.52	3291.43
hypothetical protein CDS	peg.17	MSRO-BR-P1	22452.1	16896.7	18974.9	19441.2	3393.3	4792.09	2438.6	3541.33
Holliday junction resolvase CDS	peg.18	MSRO-BR-P1	15391.5	14074.8	16550.4	15338.9	8974.49	8032.53	6834.4	7947.14
Recombinational DNA repair protein RecT (prophage associated) CDS	peg.19	MSRO-BR-P1	24307	30715.4	32003.2	29008.5	16332.7	13287.2	12431.7	14017.2
hypothetical protein CDS	peg.20	MSRO-BR-P1	10401.4	11384.4	12099.4	11295.1	913.58	1075.15	303.02	763.917
hypothetical protein CDS	peg.21	MSRO-BR-P1	13435.6	15308.8	19756.5	16167	3340.28	4740.01	770.73	2950.34
hypothetical protein CDS	peg.22	MSRO-BR-P1	59926.9	85867.5	97965.1	81253.2	41527.8	26631.7	18844.6	29001.4
